# The C-terminal SUMOylation-dependent regulation of αKNL2 governs its centromere targeting and interaction with CENH3

**DOI:** 10.1101/2025.08.18.670863

**Authors:** Manikandan Kalidass, Jitka Vaculíková, Jothipriya Ramakrishnan Chandra, Barbora Králová, Venkata Ganesh Jarubula, Sevim D. Kara Öztürk, Dmitri Demidov, Veit Schubert, David Potesil, Jan J. Palecek, Inna Lermontova

**Affiliations:** Leibniz Institute of Plant Genetics and Crop Plant Research (IPK) Gatersleben, Corrensstrasse 3, D-06466 Seeland, Germany; National Centre for Biomolecular Research, Faculty of Science, Masaryk University, Kamenice 5, 62500 Brno, Czech Republic; Department of Agricultural Genetic Engineering, Ayhan Şahenk Faculty of Agricultural Sciences and Technologies, Niğde Ömer Halisdemir University, 51240, Niğde, Türkiye; Central European Institute of Technology (CEITEC), Masaryk University, Brno, Czech Republic

**Keywords:** Cell division, Centromeres, Kinetochore, SUMOylation, Plant development, Protein-protein interactions

## Abstract

The centromere is a specialized domain that facilitates chromosome segregation during mitosis and serves as the site for kinetochore formation. KINETOCHORE NULL2 (αKNL2) is essential for the recognition and loading of the centromeric histone H3 variant, CENH3, to centromeres. A yeast two-hybrid screen for αKNL2 interactors identified components of the SUMOylation pathway. However, the role of αKNL2 SUMOylation in Arabidopsis has not yet been determined. In this study, we demonstrated that the C-terminal part of αKNL2 interacts with SUMO3 and ULP1d, as shown by BiFC and co-immunoprecipitation assays. Bioinformatic and functional analysis identified three SUMOylation and two SUMO-interacting motif (SIM) sites in the C-terminal region of αKNL2, which are critical for growth, fertility, and chromosome alignment. Of the three SUMOylation sites, Lys474 and Lys511 were the most critical for the centromeric localization of αKNL2, underscoring the importance of αKNL2 SUMOylation for its function. Additionally, both in vitro and in vivo assays showed that αKNL2-C undergoes SUMOylation by SUMO1 or SUMO3. The SUMO protease mutant, *ulp1d-2* led to the slight accumulation of SUMOylated αKNL2 in Arabidopsis. We further showed that SUMOylation of αKNL2 promotes its binding to CENH3 and controls protein stability. Our findings show that C-terminal SUMOylation of αKNL2 is crucial for its centromeric localization, interaction with CENH3, and kinetochore assembly, emphasizing the significance of post-translational modifications in chromosome segregation and cell division in plants.
