## Supplementary Dataset S1 for "The C-terminal SUMOylation-dependent regulation of αKNL2 governs its centromere targeting and interaction with CENH3"

### Sheet: Figure 1
	Supplementary Dataset S2. Summary of statistical analysis.
	Figure 2B, C - Number of nuclei showing BiFC signals (B) and the corresponding mean fluorescence intensity (C)
	Area - 80 mm2
	Figure 2B
	Samples	Average	SEM	Biological Replicate 1	Biological Replicate 2	Biological Replicate 3
	αKNL2-C + SUMO3	139	9.53939	138	123	156
	αKNL2-C + ULP1d	117.667	10.2686	114	102	137
	αKNL2-C + ULP1d-N	6	1.52753	4	5	9
	αKNL2-C + ULP1d-C	178.667	6.64162	179	190	167
	Figure 2C
	Nuclei	Area	Mean intensity H2B	αKNL2-C + SUMO3	Normalized BiFC intensity		Nuclei	Area	Mean intensity H2B	αKNL2-C + ULP1D	Normalized BiFC intensity		Nuclei	Area	Mean intensity H2B	αKNL2-C + ULP1D-C	Normalized BiFC intensity		Nuclei	Area	Mean intensity H2B	αKNL2-C + ULP1D-N	Normalized BiFC intensity
	1	3.369	37.136	6.018	0.1621		1	3.369	39.542	8.96	0.2266		1	3.369	35.398	34.972	0.988		1	3.369	63.378	1.098	0.0173
	2	3.369	9.788	3.622	0.37		2	3.369	74.409	15.172	0.2039		2	3.369	2.506	0.337	0.1345		2	3.369	65.5841	1.0662	0.0163
	3	3.369	6.392	2.594	0.4058		3	3.369	56.025	10.94	0.1953		3	3.369	1.247	1.209	0.9695		3	3.369	61.7236	1.3359	0.0216
	4	3.369	11.046	3.146	0.2848		4	3.369	46.323	15.859	0.3424		4	3.369	12.367	7.812	0.6317		4	3.369	75.5319	0.9085	0.012
	5	3.369	7.718	2.834	0.3672		5	3.369	63.1795	11.5652	0.1831		5	3.369	12.4681	9.5044	0.7623		5	3.369	62.1175	1.0961	0.0176
	6	3.369	4.812	3.227	0.6706		6	3.369	48.069	15.6985	0.3266		6	3.369	2.2469	0.0962	0.0428		6	3.369	63.926	1.0677	0.0167
	7	3.369	5.9752	2.5262	0.4228		7	3.369	39.928	8.1912	0.2051		7	3.369	-0.7448	2.8447	0		7	3.369	71.2904	1.0823	0.0152
	8	3.369	37.0797	5.9708	0.161		8	3.369	48.571	10.71	0.2205		8	3.369	36.7852	33.611	0.9137		8	3.369	58.8318	1.1728	0.0199
	9	3.369	2.6758	3.0995	1.1583		9	3.369	73.2994	15.9171	0.2172		9	3.369	34.5614	34.3208	0.993		9	3.369	60.4198	1.1573	0.0192
	10	3.369	8.0323	2.3565	0.2934		10	3.369	38.123	10.9361	0.2869		10	3.369	9.1978	8.3545	0.9083		10	3.369	64.316	1.4985	0.0233
	11	3.369	5.9246	2.5498	0.4304		11	3.369	39.211	7.7159	0.1968		11	3.369	1.2106	0.385	0.318		11	3.369	61.7287	1.0719	0.0174
	12	3.369	8.9463	3.5913	0.4014		12	3.369	71.901	14.5456	0.2023		12	3.369	3.7032	-2.0211	0		12	3.369	57.4142	1.5665	0.0273
	13	3.369	10.2909	3.5682	0.3467		13	3.369	74.2337	14.3682	0.1936		13	3.369	3.1705	-0.7686	0		13	3.369	62.3536	1.0062	0.0161
	14	3.369	35.8907	6.4643	0.1801		14	3.369	54.1161	8.5209	0.1575		14	3.369	33.103	35.8098	1.0818		14	3.369	61.5839	0.9547	0.0155
	15	3.369	5.334	2.107	0.395		15	3.369	69.1535	14.2482	0.206		15	3.369	36.6353	37.0599	1.0116		15	3.369	66.3954	1.1282	0.017
	16	3.369	6.809	2.8565	0.4195		16	3.369	77.9475	14.1481	0.1815		16	3.369	12.191	8.7268	0.7158		16	3.369	55.0541	1.2046	0.0219
	17	3.369	8.2695	2.9081	0.3517		17	3.369	77.9343	16.296	0.2091		17	3.369	3.3561	0.0608	0.0181		17	3.369	59.8771	1.1789	0.0197
	18	3.369	39.4282	6.2899	0.1595		18	3.369	81.2473	15.0401	0.1851		18	3.369	36.0625	35.7685	0.9918		18	3.369	69.135	1.4856	0.0215
	19	3.369	7.7595	2.9344	0.3782		19	3.369	56.2251	9.3167	0.1657		19	3.369	33.0844	33.8282	1.0225		19	3.369	72.6647	1.4398	0.0198
	20	3.369	8.6701	3.4532	0.3983		20	3.369	37.9233	9.6067	0.2533		20	3.369	3.208	0.8469	0.264		20	3.369	55.8221	1.2463	0.0223
	21	3.369	8.2571	2.834	0.3432		21	3.369	53.8436	10.5837	0.1966		21	3.369	1.2922	-1.0105	0		21	3.369	66.6022	0.9971	0.015
	22	3.369	9.1918	3.7305	0.4058		22	3.369	40.1371	14.1159	0.3517		22	3.369	15.461	7.8026	0.5047		22	3.369	58.475	1.0678	0.0183
	23	3.369	37.1169	5.9553	0.1604		23	3.369	59.9545	10.3434	0.1725		23	3.369	13.8137	7.6813	0.5561		23	3.369	59.0937	1.522	0.0258
	24	3.369	7.567	2.7482	0.3632		24	3.369	41.9187	15.2704	0.3643		24	3.369	35.4903	35.7741	1.008		24	3.369	59.0186	1.1644	0.0197
	25	3.369	10.2981	2.7724	0.2692		25	3.369	34.8018	8.0861	0.2323		25	3.369	33.432	34.669	1.037		25	3.369	61.2655	0.7048	0.0115
	26	3.369	9.797	3.9682	0.405		26	3.369	73.5864	15.2017	0.2066		26	3.369	12.4759	9.014	0.7225		26	3.369	68.3602	0.8911	0.013
	27	3.369	5.5139	2.8875	0.5237		27	3.369	61.9696	8.6917	0.1403		27	3.369	12.6868	7.6153	0.6003		27	3.369	66.9401	0.9247	0.0138
	28	3.369	7.5616	2.7669	0.3659		28	3.369	40.4889	8.6922	0.2147		28	3.369	32.9801	35.8085	1.0858		28	3.369	63.6737	1.4437	0.0227
	29	3.369	7.9746	2.9563	0.3707		29	3.369	51.9299	11.9532	0.2302		29	3.369	5.6937	1.9956	0.3505		29	3.369	61.5614	1.0659	0.0173
	30	3.369	5.4032	2.6036	0.4819		30	3.369	43.471	16.7118	0.3844		30	3.369	36.1866	33.1311	0.9156		30	3.369	63.3944	1.776	0.028
				Average	0.381527					Average	0.228403					Average	0.618263					Average	0.0187567
				SEM	0.0338226					SEM	0.0116731					SEM	0.0733342					SEM	0.000764194

### Sheet: Figure 3H
		Figure 3H - Quantitative analysis of cells displaying distinct fluorescence
			Average				Biological Replicate 1	Biological Replicate 2	Biological Replicate 3	Biological Replicate 1	Biological Replicate 2	Biological Replicate 3
			Centromeric localization	Cytoplasmic localization	SEM	SEM	Centromeric localization	Centromeric localization	Centromeric localization	Cytoplasmic localization	Cytoplasmic localization	Cytoplasmic localization
		αKNL2-C	229	3	17.0978	0	232	198	257	0	0	0
		Mut-SUMO	3	76	0	5.2915	0	0	0	76	82	64
		K378R	193.6	3	9.56266	0	211	192	178	0	0	0
		Δ547-551	196	3	4.16333	0	194	204	190	0	0	0
		Δ568-572	192.6	3	4.70225	0	202	189	187	0	0	0
		K474R	81	16.6	5.85947	2.33333	92	72	79	21	13	16
		K511R	162	3	14.2634	0	189	140	159	0	0	0
		K378R-K474R	103.6	12.6	6.93622	2.02759	92	103	116	16	9	13
		K474R-K511R	3	41.3	0	4.33333	0	0	0	34	49	41

### Sheet: Figure 4
		Figure 4B, E, G: Primary root and silique length measurements, mitosis quantification
		Welch's t-test; **: P < 0.05; ***: P < 0.005; ns = not significant
		Figure 4B - Root length (cm)
		Samples	αKNL2-C_L1	αKNL2-C_L2	αKNL2-C_L3	αKNL2-C Mut-SUMO_L1	αKNL2-C Mut-SUMO_L2	αKNL2-C Mut-SUMO_L3
		1	2.176	1.649	1.611	1.147	0.904	1.16
		2	1.524	1.987	1.241	1.154	1.101	0.744
		3	1.939	1.948	1.752	0.995	1.098	1.288
		4	2.1	1.812	1.306	1.418	0.954	1.174
		5	1.831	1.693	1.176	1.696	1.357	0.997
		6	1.792	1.605	1.728	1.758	1.487	1.549
		7	1.303	1.772	1.773	2.281	1.067	1.363
		8	2.959	1.761	1.708	0.835	0.899	1.503
		9	1.397	1.809	1.92	1.725	0.934	1.039
		10	1.184	1.291	2.155	0.953	1.038	1.085
		11	1.805	2.122	1.627	0.587	0.967	1.144
		12	1.754	1.817	1.141	1.312	1.251	1.099
		13	2.061	1.904	1.218	0.945	1.48	1.091
		14	1.319	1.885	1.613	1.532	0.915	1.074
		15	1.666	1.848	1.782	1.272	1.18	1.548
		16	1.355	1.77	2.216	1.417	1.129	0.975
		17	1.568	1.716	1.995	0.899	1.259	1.675
		18	1.557	1.39	1.834	1.21	1.167	1.181
		19	1.278	1.734	1.616	0.917	0.819	1.27
		20	1.489	1.388	1.779	1.129	1.681	0.916
		21	2.04	1.626	1.675	0.946	1.255	1.459
		22	1.557	1.293	1.851	1.221	1.178	1.255
		23	1.756	1.651	1.286	1.331	1.43	1.085
		24	1.572	1.729	1.66	1.687	1.086	1.521
		25	2.006	1.628	1.814	1.237	1.576	1.215
		26	1.368	1.69	1.44	0.845	1.221	0.968
		27	1.257	1.757	1.492	1.332	1.293	1.218
		28	1.378	1.958	1.376	1.472	0.968	0.665
		29	1.289	1.738	1.267	1.217	1.408	1.355
		30	2.106	1.294	1.75	0.799	1.278	1.041
		Average	1.67953	1.70883	1.62673	1.2423	1.17933	1.18857
		SEM	0.0699071	0.0380386	0.051594	0.0654554	0.0400276	0.0433538
		p-value				2.65818e-05	1.47351e-13	2.24203e-08
		P-value summary				***	***	***
		Figure 4E - Mitosis
			Normal metaphase	Metaphase misalignment
		αKNL2-C_L1	30	0
		αKNL2-C_L2	30	0
		αKNL2-C_L3	30	0
		αKNL2-C Mut-SUMO_L1	23	7
		αKNL2-C Mut-SUMO_L2	22	8
		αKNL2-C Mut-SUMO_L3	20	10
		SEM	0	0
			0.881917	0.881917
		P-value	0.0110153
		P-value summary	**
		Figure 4G - Silique length (cm)
		Samples	αKNL2-C_L1	αKNL2-C_L2	αKNL2-C_L3	αKNL2-C Mut-SUMO_L1	αKNL2-C Mut-SUMO_L2	αKNL2-C Mut-SUMO_L3
		1	1.351	1.427	1.683	0.944	0.689	0.84
		2	1.609	1.638	1.543	0.796	0.948	0.706
		3	1.187	1.575	1.232	0.783	0.683	0.714
		4	1.547	1.389	1.474	0.717	0.967	0.701
		5	1.36	1.586	1.521	0.759	0.795	0.731
		6	1.609	1.614	1.319	0.944	0.845	0.658
		7	1.363	1.155	1.127	0.633	0.906	0.666
		8	1.355	1.602	1.511	1.004	0.807	0.986
		9	1.433	1.508	1.428	0.842	0.719	0.984
		10	1.255	1.512	1.515	0.877	0.675	0.675
		11	1.45	1.356	1.49	1.004	0.632	0.61
		12	1.49	1.708	1.556	0.975	0.895	0.682
		13	1.571	1.441	1.456	0.782	0.777	0.88
		14	1.609	1.606	1.581	0.97	0.663	0.912
		15	1.16	1.356	1.53	0.872	0.952	0.609
		16	1.413	1.322	1.617	0.942	0.71	0.831
		17	1.33	1.639	1.713	0.702	0.766	0.601
		18	1.184	1.475	1.483	0.995	0.718	0.806
		19	1.427	1.517	1.559	0.998	0.852	0.856
		20	1.255	1.64	1.496	0.663	0.832	0.994
		Average	1.3979	1.5033	1.4917	0.8601	0.79155	0.7721
		SEM	0.0323778	0.0309117	0.0307707	0.0275165	0.0234664	0.0292827
		p-value				5.08856e-15	1.13898e-19	2.82526e-19
		P-value summary				***	***	***

### Sheet: Figure 6D
		Figure 6D: Mitosis quantification
		ANOVA and Tukey's multiple comparison tests (P < 0.005)
			Average				SEM
			Normal metaphase	Metaphase misalignment	Normal anaphase	Anaphase lagging
		Col-0	30	0	30	0	0	0	0	0
		ulp1d-2	28.3333	1.66667	29.3333	0.666667	0.333333	0.333333	0.333333	0.333333
		αKNL2-C	29.6667	0.333333	30	0	0.333333	0.333333	0	0
		αKNL2-C Mut-SUMO	20.6667	9.33333	28	2	0.881917	0.881917	0.57735	0.57735
		ulp1d-2 αKNL2-C	28	2	28.6667	1.33333	0.57735	0.57735	0.333333	0.333333
		ulp1d-2 αKNL2-C Mut-SUMO	18.3333	11.6667	20.3333	9.66667	0.881917	0.881917	0.881917	0.881917
			Line 1				Line 2				Line 3
			Normal metaphase	Metaphase misalignment	Normal anaphase	Anaphase lagging	Normal metaphase	Metaphase misalignment	Normal anaphase	Anaphase lagging	Normal metaphase	Metaphase misalignment	Normal anaphase	Anaphase lagging
		Col-0	30	0	30	0	30	0	30	0	30	0	30	0
		ulp1d-2	28	2	29	1	29	1	29	1	28	2	30	0
		αKNL2-C	29	1	30	0	30	0	30	0	30	0	30	0
		αKNL2-C Mut-SUMO	21	9	27	3	19	11	28	2	22	8	29	1
		ulp1d-2 αKNL2-C	28	2	29	1	29	1	28	2	27	3	29	1
		ulp1d-2 αKNL2-C Mut-SUMO	17	13	19	11	18	12	20	10	20	10	22	8
		Metaphase							Anaphase
		Source	Df	Sum Sq	Mean Sq	F value	Pr(>F)		Source	Df	Sum Sq	Mean Sq	F value	Pr(>F)
		Genotype	5	377.833	75.5667	71.5895	1.63722e-08		Genotype	5	205.611	41.1222	61.6833	3.85275e-08
		Residuals	12	12.6667	1.05556				Residuals	12	8	0.666667
		Tukey's test							Tukey's test
		Comparison	diff	lwr	upr	p adj			Comparison	diff	lwr	upr	p adj
		KNL2_C-Col_0	-0.333333	-3.15103	2.48437	0.998372			KNL2_C-Col_0	-7.10543e-15	-2.23928	2.23928	1
		KNL2_C_MutSUMO-Col_0	-9.33333	-12.151	-6.51563	1.3265e-06			KNL2_C_MutSUMO-Col_0	-2	-4.23928	0.239281	0.0905532
		ulp1d_2-Col_0	-1.66667	-4.48437	1.15103	0.402004			ulp1d_2-Col_0	-0.666667	-2.90595	1.57261	0.909267
		ulp1d_2_KNL2_C-Col_0	-2	-4.8177	0.8177	0.235344			ulp1d_2_KNL2_C-Col_0	-1.33333	-3.57261	0.905947	0.39549
		ulp1d_2_KNL2_C_MutSUMO-Col_0	-11.6667	-14.4844	-8.84897	1.08456e-07			ulp1d_2_KNL2_C_MutSUMO-Col_0	-9.66667	-11.9059	-7.42739	6.71939e-08
		KNL2_C_MutSUMO-KNL2_C	-9	-11.8177	-6.1823	1.97211e-06			KNL2_C_MutSUMO-KNL2_C	-2	-4.23928	0.239281	0.0905532
		ulp1d_2-KNL2_C	-1.33333	-4.15103	1.48437	0.619513			ulp1d_2-KNL2_C	-0.666667	-2.90595	1.57261	0.909267
		ulp1d_2_KNL2_C-KNL2_C	-1.66667	-4.48437	1.15103	0.402004			ulp1d_2_KNL2_C-KNL2_C	-1.33333	-3.57261	0.905947	0.39549
		ulp1d_2_KNL2_C_MutSUMO-KNL2_C	-11.3333	-14.151	-8.51563	1.51186e-07			ulp1d_2_KNL2_C_MutSUMO-KNL2_C	-9.66667	-11.9059	-7.42739	6.71939e-08
		ulp1d_2-KNL2_C_MutSUMO	7.66667	4.84897	10.4844	1.09507e-05			ulp1d_2-KNL2_C_MutSUMO	1.33333	-0.905947	3.57261	0.39549
		ulp1d_2_KNL2_C-KNL2_C_MutSUMO	7.33333	4.51563	10.151	1.74194e-05			ulp1d_2_KNL2_C-KNL2_C_MutSUMO	0.666667	-1.57261	2.90595	0.909267
		ulp1d_2_KNL2_C_MutSUMO-KNL2_C_MutSUMO	-2.33333	-5.15103	0.484366	0.128635			ulp1d_2_KNL2_C_MutSUMO-KNL2_C_MutSUMO	-7.66667	-9.90595	-5.42739	9.2276e-07
		ulp1d_2_KNL2_C-ulp1d_2	-0.333333	-3.15103	2.48437	0.998372			ulp1d_2_KNL2_C-ulp1d_2	-0.666667	-2.90595	1.57261	0.909267
		ulp1d_2_KNL2_C_MutSUMO-ulp1d_2	-10	-12.8177	-7.1823	6.20112e-07			ulp1d_2_KNL2_C_MutSUMO-ulp1d_2	-9	-11.2393	-6.76072	1.52502e-07
		ulp1d_2_KNL2_C_MutSUMO-ulp1d_2_KNL2_C	-9.66667	-12.4844	-6.84897	9.02294e-07			ulp1d_2_KNL2_C_MutSUMO-ulp1d_2_KNL2_C	-8.33333	-10.5726	-6.09405	3.65031e-07
		Genotype	Count	groups					Genotype	Count	groups
		Col_0	30	a					Col_0	30	a
		KNL2_C	29.6667	a					KNL2_C	30	a
		ulp1d_2	28.3333	a					ulp1d_2	29.3333	a
		ulp1d_2_KNL2_C	28	a					ulp1d_2_KNL2_C	28.6667	a
		KNL2_C_MutSUMO	20.6667	b					KNL2_C_MutSUMO	28	a
		ulp1d_2_KNL2_C_MutSUMO	18.3333	b					ulp1d_2_KNL2_C_MutSUMO	20.3333	b

### Sheet: Figure 7D, E
	Figure 7D, E: Quantification of CENH3 monomer protein levels and transcript levels
	ANOVA and Tukey's multiple comparison tests (P < 0.005)
	Figure 7D
		CENH3	SEM	BR1	BR2	BR3				CENH3	TUB	Lane Normalization Factor	Actual protein expression
	Col-0	24135.8	627.265	25355	23270.3	23782				21099.7	27684	0.874209	24135.8
	αKNL2-C	26799.3	1322.72	24382	28938.6	27077.3				26407.6	31204.6	0.985382	26799.3
	αKNL2-CMut-SUMO	16815.6	1007.21	15213.5	16559.2	18674.2				16143.1	30401	0.960005	16815.6
	ulp1d-2-αKNL2-C	18180.3	3252.1	14252.4	24633.9	15654.7				18180.3	31667.5	1	18180.3
	ulp1d-2-αKNL2-CMut-SUMO	13039.4	748.401	13306.9	11630.3	14181.1				12738.3	30936.2	0.976906	13039.4
	ANOVA
	Source	Df	Sum Sq	Mean Sq	F value	Pr(>F)
	Genotype	4	3.75073e+08	9.37682e+07	10.9334	0.00113169
	Residuals	10	8.57627e+07	8.57627e+06
	Tukey's test
	Comparison	diff	lwr	upr	p adj
	KNL2_C-Col_0	2663.5	-5205.91	10532.9	0.796081
	SUMO_KNL2C-Col_0	-7320.18	-15189.6	549.23	0.0713525
	ULP1D_2_KNL2C-Col_0	-5955.48	-13824.9	1913.94	0.168709
	ULP1D_2_SUMO_KNL2C-Col_0	-11096.4	-18965.8	-3226.94	0.00638873
	SUMO_KNL2C-KNL2_C	-9983.69	-17853.1	-2114.27	0.0127969
	ULP1D_2_KNL2C-KNL2_C	-8618.98	-16488.4	-749.568	0.0307339
	ULP1D_2_SUMO_KNL2C-KNL2_C	-13759.9	-21629.3	-5890.44	0.00133767
	ULP1D_2_KNL2C-SUMO_KNL2C	1364.7	-6504.71	9234.12	0.976519
	ULP1D_2_SUMO_KNL2C-SUMO_KNL2C	-3776.17	-11645.6	4093.25	0.540317
	ULP1D_2_SUMO_KNL2C-ULP1D_2_KNL2C	-5140.87	-13010.3	2728.54	0.272326
	Genotype	Expression	groups
	Col-0	24135.8	a
	αKNL2-C	26799.3	a
	αKNL2-CMut-SUMO	18180.3	b
	ulp1d-2-αKNL2-C	16815.6	b
	ulp1d-2-αKNL2-CMut-SUMO	13039.4	c
	Figure 7E
		CENH3
	Samples	Average	SEM	BR1-TR1	BR1-TR2	BR1-TR3	BR2-TR1	BR2-TR2	BR2-TR3	BR3-TR1	BR3-TR2	BR3-TR3
	Col-0	1	0	1	1	1	1	1	1	1	1	1
	αKNL2-C	1.03284	0.0189721	1	1.06	1.02	1.04	1.03	1.05	1.01	1	1.11
	αKNL2-CMut-SUMO	0.883614	0.0303719	0.85	0.89	0.91	0.87	0.86	0.88	0.89	0.9	0.89
	ulp1d-2-αKNL2-C	0.936417	0.0668121	0.91	0.95	0.92	0.96	0.93	0.94	0.93	0.95	0.9
	ulp1d-2-αKNL2-CMut-SUMO	0.860336	0.0436112	0.82	0.89	0.88	0.86	0.87	0.85	0.84	0.83	0.88
	ANOVA
	Source	Df	Sum Sq	Mean Sq	F value	Pr(>F)
	Genotype	4	0.205902	0.0514756	99.5231	3.10883e-20
	Residuals	40	0.0206889	0.000517222
	Tukey's test
	Comparison	diff	lwr	upr	p adj
	alphaKNL2_CMutSUMO-alphaKNL2_C	-0.153333	-0.183953	-0.122713	4.64739e-13
	Col_0-alphaKNL2_C	-0.0355556	-0.0661755	-0.00493561	0.0157719
	ulp1d2_alphaKNL2_C-alphaKNL2_C	-0.103333	-0.133953	-0.0727134	5.52203e-11
	ulp1d2_alphaKNL2_CMutSUMO-alphaKNL2_C	-0.177778	-0.208398	-0.147158	4.63629e-13
	Col_0-alphaKNL2_CMutSUMO	0.117778	0.0871578	0.148398	1.68043e-12
	ulp1d2_alphaKNL2_C-alphaKNL2_CMutSUMO	0.05	0.0193801	0.0806199	0.000316978
	ulp1d2_alphaKNL2_CMutSUMO-alphaKNL2_CMutSUMO	-0.0244444	-0.0550644	0.0061755	0.172602
	ulp1d2_alphaKNL2_C-Col_0	-0.0677778	-0.0983977	-0.0371578	1.61575e-06
	ulp1d2_alphaKNL2_CMutSUMO-Col_0	-0.142222	-0.172842	-0.111602	4.69624e-13
	ulp1d2_alphaKNL2_CMutSUMO-ulp1d2_alphaKNL2_C	-0.0744444	-0.105064	-0.0438245	2.19364e-07
	Genotype	Expression	groups
	Col_0	1	a
	αKNL2-C	1.03284	b
	ulp1d-2-αKNL2-C	0.932222	c
	αKNL2-CMut-SUMO	0.882222	c
	ulp1d-2-αKNL2-CMut-SUMO	0.857778	c

### Sheet: Supplementary Figure 9
				Supplemental Figure 8A, B - RT-qPCR of αKNL2-C transcripts
					αKNL2-C
					Average	SEM		Biological Replicate 1	Biological Replicate 2	Biological Replicate 3
				Col-0	1	0		1	1	1
				αKNL2-C_L1	46.1285	0.77126		45.1285	46.1285	47.1285
				αKNL2-C_L2	39.2457	0.68245		38.2457	39.2457	40.2457
				αKNL2-C_L3	43.3409	0.84339		42.3409	43.3409	44.3409
				αKNL2-CMut-SUMO_L1	45.1123	0.41258		44.1123	45.1123	46.1123
				αKNL2-CMut-SUMO_L2	50.7843	0.69587		49.7843	50.7843	51.7843
				αKNL2-CMut-SUMO_L3	48.7439	0.52964		47.7439	48.7439	49.7439
				ulp1d-2-αKNL2-C_L1	42.0155	0.81203		41.0155	42.0155	43.0155
				ulp1d-2-αKNL2-C_L2	47.3291	0.76451		46.3291	47.3291	48.3291
				ulp1d-2-αKNL2-C_L3	44.4466	0.78532		43.4466	44.4466	45.4466
				ulp1d-2-αKNL2-CMut-SUMO_L1	40.7843	0.70318		39.7843	40.7843	41.7843
				ulp1d-2-αKNL2-CMut-SUMO_L2	36.2457	0.49864		35.2457	36.2457	37.2457
				ulp1d-2-αKNL2-CMut-SUMO_L3	39.945	0.74105		38.945	39.945	40.945
				Anova: Single Factor
				SUMMARY
				Groups	Count	Sum	Average	Variance
				Column 1	13	513.122	39.4709	150.13
				Column 2	13	525.122	40.394	156.619
				Column 3	13	537.122	41.3171	163.261
				ANOVA
				Source of Variation	SS	df	MS	F	P-value	F crit
				Between Groups	22.1538	2	11.0769	0.0707022	0.931868	3.25945
				Within Groups	5640.13	36	156.67
				Total	5662.28	38

### Sheet: Supplemental Figure 10
			Supplemental Figure 10A, B - Number of nuclei showing BiFC signals (A) and the corresponding mean fluorescence intensity (B)
				Supplementary Figure 10A
				Samples	Average	SEM	Biological Replicate 1	Biological Replicate 2	Biological Replicate 3
				αKNL2-C + CENH3	269.333	6.38575	259	281	268
				αKNL2-C-Mut-SUMO + CENH3	4	0.57735	3	4	5
				Supplementary Figure 10B
				Nuclei	Area	Mean intensity H2B	αKNL2-C + CENH3	Normalized BiFC intensity		Nuclei	Area	Mean intensity H2B	SUMO-αKNL2-C + CENH3	Normalized BiFC intensity
				1	2.64	72.193	29.138	0.4036		1	2.64	24.461	0.408	0.0167
				2	2.64	18.847	10.096	0.5357		2	2.64	23.833	0.408	0.0171
				3	2.64	11.016	9.181	0.8334		3	2.64	26.4102	0.4026	0.0152
				4	2.64	25.273	8.863	0.3507		4	2.64	23.0989	0.4186	0.0181
				5	2.64	7.28	2.402	0.3299		5	2.64	23.1992	0.3942	0.017
				6	2.64	3.856	3.297	0.855		6	2.64	23.1734	0.4001	0.0173
				7	2.64	10.8081	4.6718	0.4322		7	2.64	24.8715	0.3943	0.0159
				8	2.64	11.8163	7.7266	0.6539		8	2.64	21.0712	0.3911	0.0186
				9	2.64	27.2305	8.9088	0.3272		9	2.64	26.5548	0.3946	0.0149
				10	2.64	11.7618	2.2148	0.1883		10	2.64	23.5476	0.4077	0.0173
				11	2.64	75.9281	30.6708	0.4039		11	2.64	24.2158	0.3857	0.0159
				12	2.64	9.0614	10.6504	1.1753		12	2.64	23.5338	0.4127	0.0175
				13	2.64	5.7562	3.4519	0.5997		13	2.64	25.5875	0.4412	0.0172
				14	2.64	18.5443	10.4742	0.5648		14	2.64	21.3608	0.4228	0.0198
				15	2.64	10.8096	8.2932	0.7672		15	2.64	24.0741	0.4042	0.0168
				16	2.64	73.0142	27.1572	0.3719		16	2.64	23.3721	0.3902	0.0167
				17	2.64	19.1351	9.7481	0.5094		17	2.64	25.1935	0.3931	0.0156
				18	2.64	75.1015	29.2943	0.3901		18	2.64	23.1411	0.4418	0.0191
				19	2.64	12.5381	10.4113	0.8304		19	2.64	24.2541	0.409	0.0169
				20	2.64	4.0994	4.4994	1.0976		20	2.64	23.4076	0.3953	0.0169
				21	2.64	73.0807	28.7507	0.3934		21	2.64	23.8837	0.4118	0.0172
				22	2.64	11.6833	8.8787	0.7599		22	2.64	24.5324	0.45	0.0183
				23	2.64	10.2682	1.3534	0.1318		23	2.64	23.1403	0.4104	0.0177
				24	2.64	18.4367	8.676	0.4706		24	2.64	25.2067	0.4203	0.0167
				25	2.64	11.6421	7.4747	0.642		25	2.64	25.5429	0.414	0.0162
				26	2.64	70.4848	31.0888	0.4411		26	2.64	24.436	0.401	0.0164
				27	2.64	5.91	8.6713	1.4672		27	2.64	25.542	0.3851	0.0151
				28	2.64	5.1632	2.8589	0.5537		28	2.64	23.0125	0.401	0.0174
				29	2.64	12.7449	7.9282	0.6221		29	2.64	23.6855	0.4038	0.017
				30	2.64	5.7957	3.1795	0.5486		30	2.64	23.3381	0.4197	0.018
							Average	0.588353					Average	0.0170167
							SEM	0.0531789					SEM	0.000205783
